# Methyl-CpG binding domain 2 (Mbd2) is an Epigenetic Regulator of Autism-Risk Genes and Cognition

**DOI:** 10.1101/247197

**Authors:** Elad Lax, Sonia DoCarmo, Yehoshua Enuka, Daniel M. Sapozhnikov, Lindsay A. Welikovitch, Niaz Mahmood, Shafaat A. Rabbani, Liqing Wang, Jonathan P. Britt, Wayne W. Hancock, Yosef Yarden, Moshe Szyf

**Author notes:** Corresponding author Moshe Szyf, Department of Pharmacology and Therapeutics, McGill University, 3655 Sir William Osler Promenade, Montreal, QC, Canada.

## Abstract

The Methyl-CpG-Binding Domain Protein family has been implicated in neurodevelopmental disorders. The Methyl-CpG-binding domain 2 (Mbd2) binds methylated DNA and was shown to play an important role in cancer and immunity. Some evidence linked this protein to neurodevelopment. However, its exact role in neurodevelopment and brain function is mostly unknown.

Here we show that *Mbd2*-deficiency in mice (*Mbd2*−/−) results in deficits in cognitive, social and emotional functions. Mbd2 binds regulatory DNA regions of neuronal genes in the hippocampus and loss of *Mbd2* alters the expression of hundreds of genes with a robust down-regulation of neuronal gene pathways. Further, a genome-wide DNA methylation analysis found an altered DNA methylation pattern in regulatory DNA regions of neuronal genes in *Mbd2*−/− mice. Differentially expressed genes significantly overlap with gene-expression changes observed in brains of Autism Spectrum Disorder (ASD) individuals. Notably, down-regulated genes are significantly enriched for human ortholog ASD risk-genes. Observed hippocampal morphological abnormalities were similar to those found in individuals with ASD and ASD rodent models. Hippocampal *Mbd2* knockdown partially recapitulates the behavioral phenotypes observed in *Mbd2*−/− mice.

These findings suggest Mbd2 is a novel epigenetic regulator of genes that are associated with ASD in humans. Mbd2 loss causes behavioral alterations that resemble those found in ASD individuals.
