## Supplemental Table 1 for "Methyl-CpG binding domain 2 (Mbd2) is an Epigenetic Regulator of Autism-Risk Genes and Cognition"

### Sheet: Sheet1
Supplementary Table 1. Genomic coordinates of validated peaks.
Gene name	chr	start	end	distance to TSS	comments
Abcg2	chr6	58546188	58546432	-356	on H3K4me1 ENCODE peak
Pard3	chr8	129738234	129738424	-85183	on H3K4me1 ENCODE peak; intron to one isoform
Rgs20	chr1	5062544	5062952	-2382
Eifneif1	chr11	3098863	3099951	-2949	Next to H3K4me1 ENCODE peak
Sult6b1	chr17	79306907	79307115	-679
Brsk2	chr7	149149457	149149661	13903	on H3K4me1 ENCODE peak; intron
Dcdc2a	chr13	25142300	25142505	-5471	Next to H3K4me1 ENCODE peak
Slc17a8	chr10	89071343	89071570	12538	intron
Gmeb2	chr2	181027443	181027721	-4911
Grm8	chr6	28101341	28101553	-17078	Next to H3K4me1 ENCODE peak
Bdnf	chr2	109420128	109420344	-94621	Next to H3K4me1 ENCODE peak
Mme	chr3	63072560	63072787	-27121
Sfi1	chr11	3093144	3093598	95	on H3K4me1 ENCODE peak
Dapk3	chr10	80644898	80645203	-702	on H3K4me1 ENCODE peak
Grin2b	chr6	136159848	136160069	-36429
