## Supplemental Table 3 for "Methyl-CpG binding domain 2 (Mbd2) is an Epigenetic Regulator of Autism-Risk Genes and Cognition"

### Sheet: Sheet1
Supplementary Table 3. Common gene-lists of Mbd2-regulated and ASD-risk genes.
24 common genes down-regulated in mbd2-/- and Sanders et al. (FDR<0.1)
Tcf7l2
Tnrc6b
Pogz
Kmt2e
Foxp1
Chd8
Dip2a
Gigyf1
Trio
Cttnbp2
Grin2b
Dnmt3a
Akap9
Irf2bpl
Syngap1
Dyrk1a
Tbr1
Trip12
Nlgn3
Kdm5b
Myt1l
Dscam
Ank2
Arid1b
3 common genes up-regulated in mbd2-/- and Sanders et al. (FDR<0.1)
Ilf2
Shank3
Etfb
125 common genes down-regulated in mbd2-/- and in SFARI gene list database
Sspo
Drd2
Kcnt1
Cntn4
Kcnj12
Grm4
Grik3
Dnah10
Magel2
Megf11
Cbln1
Pcdha12
Zbtb16
Rims3
Ntng1
Oprm1
Pcdh15
Alg6
Grm1
Astn2
Dner
Ar
Cntn6
Nlgn2
Rbms3
Rora
Ephb2
Cntnap2
Per1
Srrm4
Mkl2
Chrm3
Stxbp1
Ahi1
Pacs1
Pcdh9
Nos1
Clstn3
Mbd1
Reln
Nrxn3
Jarid2
Pogz
Mtr
Hcn1
Adarb1
Cnr1
Xpo1
Adcy3
Tet2
Cdkl5
Ext1
Stxbp5
Dagla
Dpp10
Foxp1
Chd8
Kcnd2
Brd4
Gabra3
Gigyf1
Grin1
Syn1
Trio
Cacnb2
Setdb1
Rai1
Ahdc1
Prune2
Cttnbp2
Phf8
Clasp1
Syne1
Grid1
Pxdn
Camsap2
Dapk1
Gad1
Dvl3
Usp15
Depdc5
Csmd1
Synj1
Nuak1
Ephb6
Syn3
Akap9
Kcnb1
Mtor
Ubr5
Nrp2
Hcfc1
Plxna4
Grm5
Exoc3
Kcnma1
Clstn2
Chd5
Arhgap32
Syngap1
Tsc1
Cask
Tbr1
Trip12
Nlgn3
App
Ocrl
Kit
Kcnq3
Epha6
Nrxn2
Dscam
Slit3
Srcap
Ank2
Smarca4
Robo1
Lrpprc
Lrfn5
Kcnq2
Gria1
Atrnl1
Cmip
Dock4
Apba2
44 common genes up-regulated in mbd2-/- and in SFARI gene list database
Shank3
Shank1
Gabra5
Tspan7
Dgkz
Hepacam
Dlg4
Gnas
Prex1
Cct4
Stk39
Mal
Ilf2
Pcca
Phb
Pex7
Pccb
Amt
Trpc6
Hmgn1
Pax6
Pomgnt1
Prodh
Gstm1
Cdh9
Adk
Adsl
Pvalb
Rpl10
Sod1
Etfb
Scp2
Fgfbp3
Tdo2
Gpx1
Dmpk
Tmlhe
Fabp5
Ndufa5
Bcas1
Rapgef4
Cgnl1
Ace
En2
