## Supplemental Table 5 for "Methyl-CpG binding domain 2 (Mbd2) is an Epigenetic Regulator of Autism-Risk Genes and Cognition"

### Sheet: Sheet1
Chromosome Region	Forward Primer Seq	Reverse Primer Seq	Annotated gene
chr7_71638274_71639710	attgttgtttgtattatttatatgg	caaataactaaaatacacaattact	Apba2
chr11_108872949_108873471	ttagaggttgtttattttggag	acaacaattaaacataaatcaatca	Axin2
chr4_148987646_148988361	ggggatagagggtagga	tacacatacacacaaaaaaacaaa	clstn1
chr3_86629412_86630209	tgattgattgaatgttattaaaaga	aaatacaaaaatataaaaaaaaaaataaaaaa	dclk2
chr4_28103896_28104399	aaaaatataagaatatgagtgagtt	acacactttcttatatttttttttc	Epha7
chr6_21211268_21212245	agttatttgtaagattatggtaaaa	cttccccactaaatcccc	kcnd2
chrX_166426697_166427311	gattattttaaaaagaaaatatttgtg	cctccacctatatccctc	mid1
chr19_48327301_48328059	ttattttatttattttgtgttttagttt	ttatcttatcccaacccctt	sorcs3
